# Sex-specific non-linear DNA methylation trajectories across aging predict cancer risk and systemic inflammation

**DOI:** 10.1101/2025.08.19.671184

**Authors:** Robin Grolaux, Macsue Jacques, Bernadette Jones-Freeman, Steve Horvath, Andrew Teschendorff, Nir Eynon

## Abstract

Aging is a multi-modal process, leaving distinct signatures across molecular layers, including the epigenome. DNA methylation changes are among the most robust markers of biological aging. Yet, most studies rely on models assuming linear relationships with age and often analyze mixed-sex cohorts, overlooking well-known sex differences in the timing and nature of aging phases. Such approaches risk obscuring critical, non-linear transitions and sex-specific trajectories that may better capture the biology of aging. We developed a computational approach to detect complex, non-linear trajectories and disentangle shared from sex-divergent patterns. Applied to whole-blood deconvoluted methylomes from 252 females and 246 males spanning ages 19–90 years, this analysis revealed convergent and divergent epigenetic aging pathways independent of immune cell composition. These non-linear trajectories were enriched for developmental transcription factor binding motifs, including NF1/CTF and REST, which are known for their oncogenic potential. Strikingly, a female-specific non-linear cluster was robustly associated with cancer onset and systemic inflammation. Our results uncover sex-specific, non-linear aging programs that better capture the dynamics of epigenetic change than linear models. These findings nominate candidate biomarkers for early disease risk and offer mechanistic insight into how aging trajectories diverge between the sexes.
