## Supplementary Table 2 for "Sex-specific non-linear DNA methylation trajectories across aging predict cancer risk and systemic inflammation"

	class	state	pval	odds	sex	padj	log10_p	log2_odds
1	LI	Flanking active TSS	2.32744425701413e-138	0.14834717666812	Female	4.88763293972966e-137	10	-2.75295062506725
2	LI	Quiescent/low	0	0.0665825851859982	Female	0	10	-3.90871130303621
3	LI	Strong transcription	6.33419910413838e-152	0.0532002632529931	Female	1.66272726483632e-150	10	-4.23242280508495
4	LI	Weak transcription	9.71104863410617e-125	0.0958713954500589	Female	1.45665729511593e-123	10	-3.38275575824476
5	LI	Repressed polycomb	0	19.9506291981397	Female	0	10	4.31836234142129
6	LI	Active TSS	7.95260200326844e-31	0.332334983580041	Female	4.91190123731286e-30	10	-1.58928992710291
7	LI	Weak repressed polycomb	3.59157045719309e-83	0.263469707626941	Female	3.14262415004396e-82	10	-1.9242909970425
8	LI	Enhancers	2.73292455461303e-24	0.287731611837288	Female	1.30435035561076e-23	9.99999999999994	-1.79720436239023
9	LI	Genic enhancers	2.40191716282047e-13	0.112068740764284	Female	9.00718936057676e-13	9.99610573932453	-3.15754417029687
10	LI	Bivalent/poised TSS	2.39600537724356e-137	5.33480258521187	Female	4.19300941017623e-136	10	2.41543488499432
11	LI	Transcr. at gene 5' and 3'	0.076110896156153	0.36393275829172	Female	0.117524177888177	0.929872777761042	-1.45825617809098
12	LI	Bivalent enhancer	4.61582253659715e-108	6.2345378878831	Female	4.84661366342701e-107	10	2.64028262957112
13	LI	ZNF genes & repeats	2.51656987692118e-22	7.03122645575806	Female	1.14886885685532e-21	9.99999999999501	2.81377636032382
14	LI	Flanking bivalent TSS/Enh	1.05036877020951e-90	4.1686502850825	Female	1.00262473519999e-89	10	2.05958034716678
15	LI	Heterochromatin	0.0115540732149995	1.51981026848906	Female	0.0202196281262492	1.69422683394644	0.603891230382694
16	NL_3	Flanking active TSS	2.51625159876504e-11	0.478179907880444	Female	8.52278767323642e-11	9.73229365156356	-1.06437458259236
17	NL_3	Quiescent/low	0.805446394145306	0.981175918974277	Female	0.950245745901766	0.0221640659417432	-0.0274162686587025
18	NL_3	Strong transcription	0.0230143725068496	0.778409964413282	Female	0.0377579548940502	1.42299153552996	-0.361397916734401
19	NL_3	Weak transcription	5.63927597714624e-09	1.68458380644876	Female	1.79431508363744e-08	7.74368762026613	0.752392202956831
20	NL_3	Repressed polycomb	0.802051376662717	1.02617668528843	Female	0.950245745901766	0.0221640659417432	0.0372791530149284
21	NL_3	Active TSS	5.97234904888036e-12	0.24264140015669	Female	2.16240224183599e-11	9.91498063745344	-2.04310236674964
22	NL_3	Weak repressed polycomb	0.000758093337005261	1.3458681807064	Female	0.00162448572215413	2.78928407464654	0.428537113994223
23	NL_3	Enhancers	8.09582298852376e-26	3.29807742261204	Female	4.25030706897497e-25	10	1.72162526654596
24	NL_3	Genic enhancers	0.036747584695144	1.65471260409116	Female	0.0584620665604564	1.23312583620117	0.726580666786537
25	NL_3	Bivalent/poised TSS	5.77240443293178e-08	0.0482145268148459	Female	1.73172132987953e-07	6.76127127838658	-4.37438830045264
26	NL_3	Transcr. at gene 5' and 3'	0.730365220055264	0.463190757902785	Female	0.89172497797445	0.0497690681815397	-1.11032162752921
27	NL_3	Bivalent enhancer	0.880676408116447	0.87655471696947	Female	1	-4.34294517815224e-11	-0.190083944077526
28	NL_3	ZNF genes & repeats	1	0.603534935091103	Female	1	-4.34294517815224e-11	-0.72849081235121
29	NL_3	Flanking bivalent TSS/Enh	8.99117368610748e-06	0.182499332470596	Female	2.19551915590997e-05	4.65846079123245	-2.45403690784332
30	NL_3	Heterochromatin	0.00183306077224712	0	Female	0.00371581877193609	2.42994546390225	NA
31	NL_2	Flanking active TSS	0.524830126927655	0.765576977609527	Female	0.688839541592547	0.161881930883695	-0.385380649060249
32	NL_2	Quiescent/low	4.94191471050807e-06	2.80243826325619	Female	1.23547867762702e-05	4.90816123024299	1.48668259130896
33	NL_2	Strong transcription	0.0111459988351742	0.206018853295463	Female	0.0198360996219202	1.70254371704907	-2.27915172684158
34	NL_2	Weak transcription	0.468721045702682	0.678679640850331	Female	0.639165062321839	0.194386972136011	-0.559197359329867
35	NL_2	Repressed polycomb	0.502471570938659	1.30073886087503	Female	0.676404037802041	0.169793808476217	0.379331352573757
36	NL_2	Active TSS	0.0150927922635126	0	Female	0.0255603739946585	1.59243279425163	NA
37	NL_2	Weak repressed polycomb	0.615087385226015	0.753554860056224	Female	0.759813828808606	0.119292806380082	-0.408215548624987
38	NL_2	Enhancers	0.557296685213699	1.29223999365062	Female	0.713611609115103	0.146538093361407	0.369874030942153
39	NL_2	Genic enhancers	0.607441666133149	1.07664660069159	Female	0.759302082666436	0.119585408850215	0.106544776254541
40	NL_2	Bivalent/poised TSS	1	0.606885153574517	Female	1	-4.34294517815224e-11	-0.720504566948221
41	NL_2	Transcr. at gene 5' and 3'	1	0	Female	1	-4.34294517815224e-11	NA
42	NL_2	Bivalent enhancer	1	0	Female	1	-4.34294517815224e-11	NA
43	NL_2	ZNF genes & repeats	1	0	Female	1	-4.34294517815224e-11	NA
44	NL_2	Flanking bivalent TSS/Enh	1	0.572542893435058	Female	1	-4.34294517815224e-11	-0.804544314642041
45	NL_2	Heterochromatin	1	0	Female	1	-4.34294517815224e-11	NA
46	LD	Flanking active TSS	1.40530142745479e-06	0.831534505932663	Female	3.69260340331174e-06	5.43265557333411	-0.266151963058479
47	LD	Quiescent/low	4.27642936350069e-06	1.13604614660032	Female	1.09518312967701e-05	4.96050928926479	0.184021438820814
48	LD	Strong transcription	7.80875472548796e-111	0.278735223009227	Female	9.11021384640262e-110	10	-1.84303277149172
49	LD	Weak transcription	0.023618129359068	0.907877246388063	Female	0.0381523628108022	1.41847855948252	-0.13943085023371
50	LD	Repressed polycomb	0.00238056785257196	1.15666500897871	Female	0.0047162193305671	2.32640599677723	0.209971094468632
51	LD	Active TSS	1.60795374801497e-62	0.267843097999761	Female	1.20596531101122e-61	10	-1.9005399748978
52	LD	Weak repressed polycomb	2.22548932909687e-61	1.735676586466	Female	1.55784253036781e-60	10	0.795498151371562
53	LD	Enhancers	6.44439117022485e-112	2.9046185783985	Female	8.45826341092012e-111	10	1.53834872776707
54	LD	Genic enhancers	0.952699623665933	1.00314303957977	Female	1	-4.34294517815224e-11	0.00452733653725788
55	LD	Bivalent/poised TSS	6.51196957363945e-26	0.223042765747136	Female	3.59872002753759e-25	10	-2.16460773893004
56	LD	Transcr. at gene 5' and 3'	1.01496121408944e-06	2.58878418290554	Female	2.80449809156293e-06	5.55212936582401	1.3722746982508
57	LD	Bivalent enhancer	0.00282620268442705	1.37320373855177	Female	0.00549539410860816	2.26000114828461	0.457545690155227
58	LD	ZNF genes & repeats	5.59732260512627e-05	0	Female	0.000130604194119613	3.88404254372102	NA
59	LD	Flanking bivalent TSS/Enh	8.93412965578238e-16	0.386066362299172	Female	3.60801389945058e-15	9.9999843308774	-1.37307923617417
60	LD	Heterochromatin	5.10596759955113e-11	0.178280020238754	Female	1.67539561860272e-10	9.57261198849431	-2.48778306504612
61	NL_12	Flanking active TSS	6.1029796079324e-08	0.0816616222765421	Female	1.78003571898028e-07	6.74932737059825	-3.61419796158131
62	NL_12	Quiescent/low	1.0177693443607e-11	0.163776368418506	Female	3.56219270526246e-11	9.86767008902275	-2.61020089190718
63	NL_12	Strong transcription	6.71377167922358e-05	0.16384723368665	Female	0.00015324913615619	3.81460168146846	-2.60957677953029
64	NL_12	Weak transcription	1.49454539456739e-05	0.113113378170852	Female	3.56652878249036e-05	4.4477530491058	-3.1441585247167
65	NL_12	Repressed polycomb	1.37389639452297e-69	22.2728096079785	Female	1.1096855494224e-68	10	4.47721165354417
66	NL_12	Active TSS	0.0137418896688677	0.214171488881057	Female	0.0236540723808378	1.62609407675731	-2.22316165769205
67	NL_12	Weak repressed polycomb	0.00136604397498021	0.331953808090585	Female	0.00286869234745843	2.54231600997337	-1.59094559269774
68	NL_12	Enhancers	0.135687635316071	0.331676049068035	Female	0.206481184176629	0.685119517553057	-1.59215325863825
69	NL_12	Genic enhancers	1	0.570416739439716	Female	1	-4.34294517815224e-11	-0.809911775180753
70	NL_12	Bivalent/poised TSS	9.7635416610606e-08	5.71178801369904	Female	2.77073479570639e-07	6.55724832610614	2.51394243642928
71	NL_12	Transcr. at gene 5' and 3'	1	0	Female	1	-4.34294517815224e-11	NA
72	NL_12	Bivalent enhancer	0.00184021501086359	4.22313292843462	Female	0.00371581877193609	2.42994546390225	2.07831365849967
73	NL_12	ZNF genes & repeats	1	0	Female	1	-4.34294517815224e-11	NA
74	NL_12	Flanking bivalent TSS/Enh	0.263994450532417	1.55791090298281	Female	0.379718045286353	0.42053876334086	0.639612727943621
75	NL_12	Heterochromatin	0.289974168262945	1.88166598782585	Female	0.41144983334607	0.385683109141144	0.912010559802118
76	NL_11	Flanking active TSS	0.857897197004215	0.874970583120618	Female	0.989881381158709	0.00441684434310799	-0.192693581141725
77	NL_11	Quiescent/low	3.05848052294113e-08	0.0413059338454463	Female	9.44530749731818e-08	7.02432434284042	-4.59750714143583
78	NL_11	Strong transcription	0.00862102787974059	0.129170585198695	Female	0.0156070332305649	1.8066796421401	-2.9526505188141
79	NL_11	Weak transcription	0.543424873044581	1.21192554841208	Female	0.704439650242976	0.152156207161706	0.27730107320371
80	NL_11	Repressed polycomb	1.76383492694919e-13	8.81534266029313	Female	6.85935804924686e-13	9.99703118911757	3.14001664948845
81	NL_11	Active TSS	0.589259730275712	0.518142792426742	Female	0.745449056372889	0.127582030612976	-0.948578356942234
82	NL_11	Weak repressed polycomb	0.850961453504959	0.844467209363583	Female	0.989881381158709	0.00441684434310799	-0.243886690578282
83	NL_11	Enhancers	0.181527299509421	0	Female	0.268455865471679	0.571127102568376	NA
84	NL_11	Genic enhancers	0.522328710756322	1.36718554170529	Female	0.688839541592547	0.161881930883695	0.451209045382704
85	NL_11	Bivalent/poised TSS	0.371285156561224	1.56612722975409	Female	0.512959755775375	0.289916706012636	0.647201419703837
86	NL_11	Transcr. at gene 5' and 3'	1	0	Female	1	-4.34294517815224e-11	NA
87	NL_11	Bivalent enhancer	0.00605709096167876	5.8318858667046	Female	0.0115635372904776	1.93690929098802	2.54396248558555
88	NL_11	ZNF genes & repeats	1	0	Female	1	-4.34294517815224e-11	NA
89	NL_11	Flanking bivalent TSS/Enh	0.0482247988240878	3.05350132650002	Female	0.0755761772616301	1.12161507845148	1.61046447191592
90	NL_11	Heterochromatin	0.363643316601394	2.24004271309042	Female	0.509100643241951	0.293196354151656	1.16352624182584
91	VI	Flanking active TSS	1.48143057744397e-24	0.344297049385325	Female	7.40715288721984e-24	9.99999999999997	-1.5382742777768
92	VI	Quiescent/low	0.00643642103573498	0.841612058603966	Female	0.0120682894420031	1.91835427879322	-0.248772719197844
93	VI	Strong transcription	1.25117151489595e-55	0.0429546953554533	Female	8.21081306650467e-55	10	-4.54104034954521
94	VI	Weak transcription	7.22522721255249e-20	0.330354233324293	Female	3.16103690549171e-19	9.99999999862718	-1.59791426263825
95	VI	Repressed polycomb	3.07833088491137e-173	6.69901704232469	Female	1.07741580971898e-171	10	2.74394942210785
96	VI	Active TSS	2.36244258237353e-19	0.170363699665439	Female	9.9222588459688e-19	9.99999999569082	-2.55331012957991
97	VI	Weak repressed polycomb	3.17716248360864e-26	2.09042658349871	Female	1.85334478210504e-25	10	1.06379737632525
98	VI	Enhancers	0.018546919448049	0.670242314781153	Female	0.0309115324134149	1.50987946321166	-0.577245323000577
99	VI	Genic enhancers	0.000267002114014643	0.194145006481424	Female	0.000584067124407032	3.23353716400264	-2.36479349409028
100	VI	Bivalent/poised TSS	0.000120207076655365	0.329756865912845	Female	0.000268547724442837	3.57097836157669	-1.60052539654689
101	VI	Transcr. at gene 5' and 3'	0.218173438600102	1.75481360722875	Female	0.318169597958482	0.497341320686388	0.811317798502674
102	VI	Bivalent enhancer	1.40670605840447e-06	2.49556857732179	Female	3.69260340331174e-06	5.43265557333411	1.31936854912199
103	VI	ZNF genes & repeats	0.179492082068613	1.82791604131177	Female	0.268455865471679	0.571127102568376	0.870199806957873
104	VI	Flanking bivalent TSS/Enh	0.00767206343828837	0.520887970747982	Female	0.0141327484389523	1.84977336828452	-0.940954974640025
105	VI	Heterochromatin	0.743044227801639	1.06586241540515	Female	0.896777516312323	0.0473152887053067	0.0920212228783807
106	VI	Flanking active TSS	1.38689542616436e-09	0.448479274178151	Male	6.65709804558892e-09	8.17023977941018	-1.15688678026971
107	VI	Quiescent/low	0.0763738529599133	0.856907660606826	Male	0.17970318343509	0.745444229070904	-0.222788345347768
108	VI	Strong transcription	2.72532604512786e-27	0.078697618514082	Male	2.18026083610229e-26	10	-3.6675362110929
109	VI	Weak transcription	8.10168565113402e-11	0.349052137503957	Male	4.05084282556701e-10	9.29663614585134	-1.51848554870896
110	VI	Repressed polycomb	8.67676777645179e-58	4.69923986781067	Male	1.04121213317421e-56	10	2.23242741048615
111	VI	Active TSS	5.17443804734342e-05	0.428225119712189	Male	0.000206977521893737	3.68407660726497	-1.22355866810075
112	VI	Weak repressed polycomb	6.19436661482254e-17	2.16807751964441	Male	3.53963806561288e-16	9.99999846275744	1.11641634119693
113	VI	Enhancers	0.444653547043666	0.832779553557756	Male	0.773310516597679	0.111646083559552	-0.263993446930801
114	VI	Genic enhancers	0.489872607233842	0.70924376904786	Male	0.805270039288507	0.0940584588242473	-0.495646523907629
115	VI	Bivalent/poised TSS	0.000352226180983941	0.197362125625137	Male	0.00132084817868978	2.87914706543774	-2.34108293597126
116	VI	Transcr. at gene 5' and 3'	1	0.636243074533637	Male	1	-4.34294517815224e-11	-0.652350047259509
117	VI	Bivalent enhancer	2.54777932499105e-05	2.76023108138419	Male	0.00010542535137894	3.97705453087783	1.46478905179028
118	VI	ZNF genes & repeats	0.34164597428123	1.65402406293268	Male	0.621174498693145	0.206786381759881	0.725980223155576
119	VI	Flanking bivalent TSS/Enh	1	0.94935833070543	Male	1	-4.34294517815224e-11	-0.0749753665903396
120	VI	Heterochromatin	0.655379205600063	1.15890376817079	Male	0.959091520390337	0.018139948671391	0.212760774328202
121	LI	Flanking active TSS	2.84056654937313e-63	0.209035080074244	Male	4.2608498240597e-62	10	-2.25818302051298
122	LI	Quiescent/low	1.41712472526323e-210	0.0757955908573266	Male	8.50274835157935e-209	10	-3.72174226266176
123	LI	Strong transcription	8.00568211085805e-104	0.00759299440867791	Male	2.40170463325742e-102	10	-7.04111533886236
124	LI	Weak transcription	4.82004297082708e-83	0.0514785162324972	Male	9.64008594165416e-82	10	-4.27988571847849
125	LI	Repressed polycomb	0	17.344107689731	Male	0	10	4.11637371442694
126	LI	Active TSS	4.73624299805266e-18	0.328073277237031	Male	2.8417457988316e-17	9.99999987658457	-1.6079100090094
127	LI	Weak repressed polycomb	7.48422959788635e-62	0.188912083386015	Male	9.9789727971818e-61	10	-2.40421311108831
128	LI	Enhancers	3.76467277594079e-14	0.28916029283694	Male	2.05345787778589e-13	9.99910910896573	-1.79005863824229
129	LI	Genic enhancers	7.91262111484749e-08	0.119960911010445	Male	3.51672049548777e-07	6.45373867087335	-3.05936371137217
130	LI	Bivalent/poised TSS	3.18747224229962e-105	6.30660643503169	Male	1.27498889691985e-103	10	2.65686390436106
131	LI	Transcr. at gene 5' and 3'	0.638994852972942	0.650080821943619	Male	0.959091520390337	0.018139948671391	-0.621309001102176
132	LI	Bivalent enhancer	6.31630608690608e-49	5.38788191260616	Male	6.89051573117027e-48	10	2.42971823128195
133	LI	ZNF genes & repeats	7.98196733743854e-25	10.5751997311242	Male	5.9864755030789e-24	9.99999999999997	3.40261300630647
134	LI	Flanking bivalent TSS/Enh	4.82624936770252e-81	5.27584738663187	Male	8.27357034463289e-80	10	2.39940283264597
135	LI	Heterochromatin	0.302529657636344	1.25066066319594	Male	0.567243108068145	0.24623077195731	0.322690401867025
136	LD	Flanking active TSS	0.000379665087027005	0.856145210647917	Male	0.00138060031646184	2.85993199994159	-0.224072582239386
137	LD	Quiescent/low	5.43873214846602e-06	1.15499937807901	Male	2.33088520648544e-05	4.63247725126199	0.207892074807934
138	LD	Strong transcription	7.44758344175306e-49	0.421378849133138	Male	7.44758344175305e-48	10	-1.24681019415536
139	LD	Weak transcription	0.0727583044333651	1.08620760160667	Male	0.174619930640076	0.757906188371349	0.119299864822803
140	LD	Repressed polycomb	0.00703957692906021	0.849442354096532	Male	0.0222302429338743	1.65305578931659	-0.235412050104041
141	LD	Active TSS	5.60850701731863e-46	0.27706086387651	Male	5.17708340060182e-45	10	-1.85172515699771
142	LD	Weak repressed polycomb	2.44970538953772e-28	1.5415796363571	Male	2.09974747674662e-27	10	0.624409419454715
143	LD	Enhancers	2.40294772310634e-86	2.90724312749596	Male	5.76707453545521e-85	10	1.5396517265019
144	LD	Genic enhancers	1	0.999077557513911	Male	1	-4.34294517815224e-11	-0.00133141737261362
145	LD	Bivalent/poised TSS	3.59460080622941e-20	0.221737093938311	Male	2.53736527498547e-19	9.99999999889804	-2.17307795903319
146	LD	Transcr. at gene 5' and 3'	1.58266540468506e-08	3.23348299114393	Male	7.30460956008491e-08	7.13580885073158	1.69308902150166
147	LD	Bivalent enhancer	0.0300934128854558	1.30163564392361	Male	0.078504555353363	1.10510514133302	0.380325663350909
148	LD	ZNF genes & repeats	0.000850481228876408	0	Male	0.00300169845485791	2.5226329238633	NA
149	LD	Flanking bivalent TSS/Enh	1.51233162172214e-19	0.248225762500041	Male	1.00822108114809e-18	9.99999999562135	-2.01027523928113
150	LD	Heterochromatin	2.56032685648172e-11	0.0880826419301523	Male	1.3358227077296e-10	9.63156012387845	-3.50499844836599
151	NL_4	Flanking active TSS	0.858123839931562	0.86487971081054	Male	1	-4.34294517815224e-11	-0.209428601079889
152	NL_4	Quiescent/low	0.0176100670392873	1.85657664436125	Male	0.0503144772551067	1.29830703421279	0.892644874663408
153	NL_4	Strong transcription	0.0010126583131114	0	Male	0.0034719713592391	2.45942385352605	NA
154	NL_4	Weak transcription	0.154642293724226	0.41233958935311	Male	0.325562723629949	0.487365326771628	-1.27809511165933
155	NL_4	Repressed polycomb	0.806021918216937	1.1037804106385	Male	1	-4.34294517815224e-11	0.142453186614814
156	NL_4	Active TSS	0.790825223056515	1.06116793784529	Male	1	-4.34294517815224e-11	0.0856529917135586
157	NL_4	Weak repressed polycomb	0.460355223401291	1.24717203419479	Male	0.77806516631204	0.108984027395996	0.318660483420271
158	NL_4	Enhancers	0.0404051873450604	2.5158790635015	Male	0.103162180455473	0.986479486685312	1.33106257457014
159	NL_4	Genic enhancers	0.526681765013998	1.35014534946753	Male	0.854078537860537	0.0685021913313915	0.433114728511861
160	NL_4	Bivalent/poised TSS	0.644803285949128	0	Male	0.959091520390337	0.018139948671391	NA
161	NL_4	Transcr. at gene 5' and 3'	0.12957164657804	7.31710319527849	Male	0.282701774352087	0.548671465538314	2.87127260575517
162	NL_4	Bivalent enhancer	1	0	Male	1	-4.34294517815224e-11	NA
163	NL_4	ZNF genes & repeats	1	0	Male	1	-4.34294517815224e-11	NA
164	NL_4	Flanking bivalent TSS/Enh	0.651683900677602	0	Male	0.959091520390337	0.018139948671391	NA
165	NL_4	Heterochromatin	1	0	Male	1	-4.34294517815224e-11	NA
166	NL_2	Flanking active TSS	0.0995019971003572	0	Male	0.221115549111905	0.655380716039631	NA
167	NL_2	Quiescent/low	0.618301565949394	0.653242067149626	Male	0.959091520390337	0.018139948671391	-0.614310395056396
168	NL_2	Strong transcription	0.717043525111723	0.431948776457169	Male	1	-4.34294517815224e-11	-1.21106785734314
169	NL_2	Weak transcription	0.0516722978172637	2.84056320106911	Male	0.129180744543159	0.888802216359807	1.50617700255877
170	NL_2	Repressed polycomb	0.161978188305976	2.33744536638187	Male	0.329447162656221	0.482214228303492	1.22493264496987
171	NL_2	Active TSS	1	0.85170146503159	Male	1	-4.34294517815224e-11	-0.231580263488318
172	NL_2	Weak repressed polycomb	0.310479592481834	1.71485617046345	Male	0.573193093812617	0.241699050817802	0.778087578811648
173	NL_2	Enhancers	1	0	Male	1	-4.34294517815224e-11	NA
174	NL_2	Genic enhancers	1	0	Male	1	-4.34294517815224e-11	NA
175	NL_2	Bivalent/poised TSS	1	0	Male	1	-4.34294517815224e-11	NA
176	NL_2	Transcr. at gene 5' and 3'	1	0	Male	1	-4.34294517815224e-11	NA
177	NL_2	Bivalent enhancer	0.0220360703150406	9.52141444388313	Male	0.0587628541734417	1.23089711749206	3.25117590752459
178	NL_2	ZNF genes & repeats	1	0	Male	1	-4.34294517815224e-11	NA
179	NL_2	Flanking bivalent TSS/Enh	1	0	Male	1	-4.34294517815224e-11	NA
180	NL_2	Heterochromatin	1	0	Male	1	-4.34294517815224e-11	NA
181	NL_0	Flanking active TSS	1	1.02702216724359	Male	1	-4.34294517815224e-11	0.0384673211178966
182	NL_0	Quiescent/low	0.811035207878628	0.816596593367924	Male	1	-4.34294517815224e-11	-0.292304545866368
183	NL_0	Strong transcription	0.159358649470833	0	Male	0.329447162656221	0.482214228303492	NA
184	NL_0	Weak transcription	1	0.897008768078137	Male	1	-4.34294517815224e-11	-0.156806007623514
185	NL_0	Repressed polycomb	0.0134113196911108	4.139490885467	Male	0.0392526429983732	1.40613109447564	2.04945334207776
186	NL_0	Active TSS	0.631592911782232	0	Male	0.959091520390337	0.018139948671391	NA
187	NL_0	Weak repressed polycomb	1	0.722048446911467	Male	1	-4.34294517815224e-11	-0.469832454763776
188	NL_0	Enhancers	0.564877265990943	1.23702359911864	Male	0.903803625585508	0.0439259207918817	0.306873023359288
189	NL_0	Genic enhancers	1	0	Male	1	-4.34294517815224e-11	NA
190	NL_0	Bivalent/poised TSS	1	0	Male	1	-4.34294517815224e-11	NA
191	NL_0	Transcr. at gene 5' and 3'	1	0	Male	1	-4.34294517815224e-11	NA
192	NL_0	Bivalent enhancer	0.216262291359677	4.28453959750261	Male	0.418572176825182	0.378229643196221	2.09914018541456
193	NL_0	ZNF genes & repeats	1	0	Male	1	-4.34294517815224e-11	NA
194	NL_0	Flanking bivalent TSS/Enh	0.365320195652769	2.2847789160247	Male	0.65430482803481	0.184219875017899	1.19205457132884
195	NL_0	Heterochromatin	0.137778902443877	7.06107042074221	Male	0.29524050523688	0.529824060000996	2.81988690497484
196	NL_1	Flanking active TSS	0.00500623947772856	0	Male	0.0162364523602007	1.78950885472908	NA
197	NL_1	Quiescent/low	6.1852927437695e-05	0.0653271724679598	Male	0.000239430686855593	3.62082000722182	-3.93617299232453
198	NL_1	Strong transcription	0.019734269398027	0	Male	0.0538207347218918	1.26905037704952	NA
199	NL_1	Weak transcription	0.0191445696007835	0	Male	0.0534267058626516	1.27224160153007	NA
200	NL_1	Repressed polycomb	4.887580658277e-19	20.6853484715406	Male	3.08689304733284e-18	9.99999998659379	4.37053735673544
201	NL_1	Active TSS	0.173607242960248	0	Male	0.347214485920495	0.459402164061422	NA
202	NL_1	Weak repressed polycomb	0.478227918779647	0.541536979670833	Male	0.797046531299412	0.0985163238484179	-0.884868237079379
203	NL_1	Enhancers	0.409614172931044	0	Male	0.722848540466548	0.140952691484135	NA
204	NL_1	Genic enhancers	1	0	Male	1	-4.34294517815224e-11	NA
205	NL_1	Bivalent/poised TSS	0.00944859946045986	5.21955529301555	Male	0.0290726137244919	1.53651592046479	2.38392689417226
206	NL_1	Transcr. at gene 5' and 3'	1	0	Male	1	-4.34294517815224e-11	NA
207	NL_1	Bivalent enhancer	0.0812299986122737	4.39443618085347	Male	0.187453842951401	0.727105651540599	2.13567807520566
208	NL_1	ZNF genes & repeats	0.00212644643753984	31.1710996787873	Male	0.00708815479179947	2.14946680072614	4.96213714728882
209	NL_1	Flanking bivalent TSS/Enh	0.011344042278253	4.94002423624307	Male	0.0340321268347589	1.46811090758467	2.30451811983058
210	NL_1	Heterochromatin	1	0	Male	1	-4.34294517815224e-11	NA
211	NL_3	Flanking active TSS	0.61017297530956	0	Male	0.959091520390337	0.018139948671391	NA
212	NL_3	Quiescent/low	0.458132067481444	0.373327368317147	Male	0.77806516631204	0.108984027395996	-1.42148681960262
213	NL_3	Strong transcription	1	0	Male	1	-4.34294517815224e-11	NA
214	NL_3	Weak transcription	0.201970397104635	2.8405632025214	Male	0.397318813976331	0.400860869487617	1.50617700329638
215	NL_3	Repressed polycomb	1	0	Male	1	-4.34294517815224e-11	NA
216	NL_3	Active TSS	1	0	Male	1	-4.34294517815224e-11	NA
217	NL_3	Weak repressed polycomb	0.0703949245352165	4.11607783301573	Male	0.172395733555632	0.763473486033018	2.0412702631464
218	NL_3	Enhancers	0.271672629307564	3.53433004294559	Male	0.51747167487155	0.286113417349736	1.82143676798466
219	NL_3	Genic enhancers	0.0879539415352497	12.3439100377127	Male	0.199140999702452	0.700839316793983	3.62572754760058
220	NL_3	Bivalent/poised TSS	1	0	Male	1	-4.34294517815224e-11	NA
221	NL_3	Transcr. at gene 5' and 3'	1	0	Male	1	-4.34294517815224e-11	NA
222	NL_3	Bivalent enhancer	1	0	Male	1	-4.34294517815224e-11	NA
223	NL_3	ZNF genes & repeats	1	0	Male	1	-4.34294517815224e-11	NA
224	NL_3	Flanking bivalent TSS/Enh	1	0	Male	1	-4.34294517815224e-11	NA
225	NL_3	Heterochromatin	1	0	Male	1	-4.34294517815224e-11	NA
