## Supplementary Table 4 for "Sex-specific non-linear DNA methylation trajectories across aging predict cancer risk and systemic inflammation"

### Sheet: F_cox_cancer
	Cluster	HR	CI_lower	CI_upper	p_value	FDR
NL_11.NL_11	NL_11	1.03924	1.00047	1.07951	0.0472197	0.0629596
NL_12.NL_12	NL_12	1.00136	0.972014	1.03159	0.928593	0.928593
NL_2.NL_2	NL_2	0.936776	0.880812	0.996295	0.0377024	0.0629596
NL_3.NL_3	NL_3	1.01963	1.0075	1.0319	0.0014574	0.0058296

### Sheet: F_KM_cancer
time_months	n_risk	n_event	n_censor	surv_prob	std.error	surv_upper	surv_lower	group
0.096	217	1	0	0.995392	0.00461895	1	0.986421	NL_3_tertile=Low
0.821	216	1	0	0.990783	0.00654736	1	0.97815	NL_3_tertile=Low
0.824	215	1	0	0.986175	0.00803755	1	0.970761	NL_3_tertile=Low
0.906	214	1	0	0.981567	0.00930273	0.999628	0.963832	NL_3_tertile=Low
0.98	213	1	0	0.976959	0.0104253	0.997126	0.957199	NL_3_tertile=Low
1.068	212	1	0	0.97235	0.0114473	0.994413	0.950777	NL_3_tertile=Low
1.344	211	1	0	0.967742	0.0123939	0.991538	0.944517	NL_3_tertile=Low
1.355	210	1	0	0.963134	0.0132813	0.988534	0.938386	NL_3_tertile=Low
1.473	209	1	0	0.958525	0.0141208	0.985424	0.932361	NL_3_tertile=Low
1.503	208	1	0	0.953917	0.0149206	0.982225	0.926425	NL_3_tertile=Low
1.514	207	1	0	0.949309	0.0156867	0.978949	0.920566	NL_3_tertile=Low
1.533	206	1	0	0.9447	0.0164242	0.975606	0.914774	NL_3_tertile=Low
1.629	205	1	0	0.940092	0.0171367	0.972204	0.909041	NL_3_tertile=Low
1.637	204	1	0	0.935484	0.0178273	0.968748	0.903362	NL_3_tertile=Low
1.659	203	1	0	0.930876	0.0184987	0.965245	0.89773	NL_3_tertile=Low
1.76	202	1	0	0.926267	0.0191528	0.961699	0.892141	NL_3_tertile=Low
1.769	201	1	0	0.921659	0.0197915	0.958113	0.886592	NL_3_tertile=Low
1.873	200	1	0	0.917051	0.0204164	0.954491	0.881079	NL_3_tertile=Low
1.9	199	1	0	0.912442	0.0210288	0.950835	0.8756	NL_3_tertile=Low
1.927	198	1	0	0.907834	0.0216298	0.947148	0.870152	NL_3_tertile=Low
1.936	197	1	0	0.903226	0.0222204	0.943431	0.864734	NL_3_tertile=Low
1.958	196	1	0	0.898618	0.0228015	0.939688	0.859342	NL_3_tertile=Low
1.993	195	1	0	0.894009	0.023374	0.935918	0.853977	NL_3_tertile=Low
2.114	194	1	0	0.889401	0.0239385	0.932125	0.848635	NL_3_tertile=Low
2.133	193	1	0	0.884793	0.0244957	0.928308	0.843317	NL_3_tertile=Low
2.231	192	1	0	0.880184	0.0250461	0.92447	0.83802	NL_3_tertile=Low
2.256	191	1	0	0.875576	0.0255903	0.920611	0.832744	NL_3_tertile=Low
2.261	190	1	0	0.870968	0.0261287	0.916733	0.827487	NL_3_tertile=Low
2.344	189	1	0	0.866359	0.0266618	0.912836	0.822249	NL_3_tertile=Low
2.637	188	1	0	0.861751	0.02719	0.908921	0.817029	NL_3_tertile=Low
2.738	187	1	0	0.857143	0.0277137	0.904989	0.811827	NL_3_tertile=Low
3.091	186	1	0	0.852535	0.0282331	0.90104	0.80664	NL_3_tertile=Low
3.211	185	1	0	0.847926	0.0287487	0.897076	0.80147	NL_3_tertile=Low
3.611	184	1	0	0.843318	0.0292607	0.893096	0.796315	NL_3_tertile=Low
3.641	183	1	0	0.83871	0.0297693	0.889101	0.791174	NL_3_tertile=Low
3.762	182	1	0	0.834101	0.0302749	0.885093	0.786048	NL_3_tertile=Low
4.249	181	1	0	0.829493	0.0307776	0.881071	0.780935	NL_3_tertile=Low
4.329	180	1	0	0.824885	0.0312777	0.877035	0.775835	NL_3_tertile=Low
4.498	179	1	0	0.820276	0.0317755	0.872987	0.770749	NL_3_tertile=Low
4.646	178	1	0	0.815668	0.0322711	0.868926	0.765675	NL_3_tertile=Low
4.857	177	1	0	0.81106	0.0327647	0.864853	0.760613	NL_3_tertile=Low
4.89	176	1	0	0.806452	0.0332564	0.860768	0.755562	NL_3_tertile=Low
4.936	175	1	0	0.801843	0.0337466	0.856672	0.750524	NL_3_tertile=Low
5.133	174	1	0	0.797235	0.0342352	0.852565	0.745496	NL_3_tertile=Low
5.287	173	1	0	0.792627	0.0347226	0.848447	0.740479	NL_3_tertile=Low
5.476	172	1	0	0.788018	0.0352088	0.844318	0.735473	NL_3_tertile=Low
5.561	171	1	0	0.78341	0.0356939	0.840179	0.730477	NL_3_tertile=Low
5.585	170	1	0	0.778802	0.0361782	0.83603	0.725491	NL_3_tertile=Low
5.719	169	1	0	0.774194	0.0366618	0.831871	0.720515	NL_3_tertile=Low
6.086	168	1	0	0.769585	0.0371447	0.827703	0.715549	NL_3_tertile=Low
6.114	167	1	0	0.764977	0.0376271	0.823525	0.710592	NL_3_tertile=Low
6.138	166	1	0	0.760369	0.0381092	0.819337	0.705644	NL_3_tertile=Low
6.204	165	1	0	0.75576	0.038591	0.815141	0.700705	NL_3_tertile=Low
6.22	164	1	0	0.751152	0.0390727	0.810936	0.695776	NL_3_tertile=Low
6.338	163	1	0	0.746544	0.0395543	0.806722	0.690854	NL_3_tertile=Low
6.371	162	1	0	0.741935	0.040036	0.8025	0.685942	NL_3_tertile=Low
6.987	161	1	0	0.737327	0.040518	0.798269	0.681038	NL_3_tertile=Low
7.023	160	1	0	0.732719	0.0410002	0.79403	0.676142	NL_3_tertile=Low
7.025	159	1	0	0.728111	0.0414828	0.789783	0.671254	NL_3_tertile=Low
7.288	158	1	0	0.723502	0.0419658	0.785527	0.666375	NL_3_tertile=Low
7.425	157	1	0	0.718894	0.0424495	0.781264	0.661503	NL_3_tertile=Low
7.625	156	1	0	0.714286	0.0429339	0.776993	0.656639	NL_3_tertile=Low
7.718	155	1	0	0.709677	0.043419	0.772715	0.651782	NL_3_tertile=Low
7.989	154	1	0	0.705069	0.043905	0.768429	0.646934	NL_3_tertile=Low
8.063	153	1	0	0.700461	0.044392	0.764136	0.642092	NL_3_tertile=Low
8.2	152	1	0	0.695853	0.0448801	0.759835	0.637258	NL_3_tertile=Low
8.318	151	1	0	0.691244	0.0453693	0.755527	0.632431	NL_3_tertile=Low
8.545	150	1	0	0.686636	0.0458597	0.751212	0.627611	NL_3_tertile=Low
8.734	149	1	0	0.682028	0.0463515	0.74689	0.622798	NL_3_tertile=Low
8.794	148	1	0	0.677419	0.0468447	0.742561	0.617993	NL_3_tertile=Low
9.024	147	1	0	0.672811	0.0473394	0.738225	0.613194	NL_3_tertile=Low
9.281	146	1	0	0.668203	0.0478357	0.733882	0.608402	NL_3_tertile=Low
9.421	145	1	0	0.663594	0.0483337	0.729532	0.603616	NL_3_tertile=Low
9.437	144	1	0	0.658986	0.0488335	0.725176	0.598838	NL_3_tertile=Low
9.703	143	1	0	0.654378	0.0493352	0.720813	0.594066	NL_3_tertile=Low
9.736	142	1	0	0.64977	0.0498388	0.716444	0.5893	NL_3_tertile=Low
10.16	141	1	0	0.645161	0.0503444	0.712068	0.584541	NL_3_tertile=Low
10.379	140	1	0	0.640553	0.0508522	0.707686	0.579788	NL_3_tertile=Low
10.412	139	1	0	0.635945	0.0513623	0.703297	0.575042	NL_3_tertile=Low
10.79	138	1	0	0.631336	0.0518746	0.698902	0.570302	NL_3_tertile=Low
11.4	137	1	0	0.626728	0.0523894	0.694501	0.565569	NL_3_tertile=Low
11.493	136	1	0	0.62212	0.0529066	0.690094	0.560841	NL_3_tertile=Low
11.636	135	1	0	0.617512	0.0534265	0.68568	0.55612	NL_3_tertile=Low
11.71	134	1	0	0.612903	0.0539491	0.681261	0.551405	NL_3_tertile=Low
12.172	133	1	0	0.608295	0.0544744	0.676835	0.546695	NL_3_tertile=Low
13.235	132	1	0	0.603687	0.0550027	0.672403	0.541992	NL_3_tertile=Low
14.136	131	1	0	0.599078	0.0555339	0.667966	0.537295	NL_3_tertile=Low
14.396	130	0	130	0.599078	0.0555339	0.667966	0.537295	NL_3_tertile=Low
0.575	217	1	0	0.995392	0.00461895	1	0.986421	NL_3_tertile=Mid
0.605	216	1	0	0.990783	0.00654736	1	0.97815	NL_3_tertile=Mid
0.745	215	1	0	0.986175	0.00803755	1	0.970761	NL_3_tertile=Mid
0.767	214	1	0	0.981567	0.00930273	0.999628	0.963832	NL_3_tertile=Mid
0.794	213	1	0	0.976959	0.0104253	0.997126	0.957199	NL_3_tertile=Mid
0.865	212	1	0	0.97235	0.0114473	0.994413	0.950777	NL_3_tertile=Mid
0.873	211	1	0	0.967742	0.0123939	0.991538	0.944517	NL_3_tertile=Mid
0.917	210	1	0	0.963134	0.0132813	0.988534	0.938386	NL_3_tertile=Mid
0.991	209	1	0	0.958525	0.0141208	0.985424	0.932361	NL_3_tertile=Mid
0.999	208	1	0	0.953917	0.0149206	0.982225	0.926425	NL_3_tertile=Mid
1.018	207	1	0	0.949309	0.0156867	0.978949	0.920566	NL_3_tertile=Mid
1.15	206	1	0	0.9447	0.0164242	0.975606	0.914774	NL_3_tertile=Mid
1.202	205	1	0	0.940092	0.0171367	0.972204	0.909041	NL_3_tertile=Mid
1.248	204	1	0	0.935484	0.0178273	0.968748	0.903362	NL_3_tertile=Mid
1.309	203	1	0	0.930876	0.0184987	0.965245	0.89773	NL_3_tertile=Mid
1.402	202	1	0	0.926267	0.0191528	0.961699	0.892141	NL_3_tertile=Mid
1.41	201	1	0	0.921659	0.0197915	0.958113	0.886592	NL_3_tertile=Mid
1.451	200	1	0	0.917051	0.0204164	0.954491	0.881079	NL_3_tertile=Mid
1.484	199	1	0	0.912442	0.0210288	0.950835	0.8756	NL_3_tertile=Mid
1.547	198	1	0	0.907834	0.0216298	0.947148	0.870152	NL_3_tertile=Mid
1.771	197	1	0	0.903226	0.0222204	0.943431	0.864734	NL_3_tertile=Mid
1.829	196	2	0	0.894009	0.023374	0.935918	0.853977	NL_3_tertile=Mid
1.84	194	1	0	0.889401	0.0239385	0.932125	0.848635	NL_3_tertile=Mid
1.9	193	1	0	0.884793	0.0244957	0.928308	0.843317	NL_3_tertile=Mid
1.916	192	1	0	0.880184	0.0250461	0.92447	0.83802	NL_3_tertile=Mid
1.949	191	1	0	0.875576	0.0255903	0.920611	0.832744	NL_3_tertile=Mid
2.051	190	1	0	0.870968	0.0261287	0.916733	0.827487	NL_3_tertile=Mid
2.108	189	1	0	0.866359	0.0266618	0.912836	0.822249	NL_3_tertile=Mid
2.16	188	1	0	0.861751	0.02719	0.908921	0.817029	NL_3_tertile=Mid
2.166	187	1	0	0.857143	0.0277137	0.904989	0.811827	NL_3_tertile=Mid
2.557	186	1	0	0.852535	0.0282331	0.90104	0.80664	NL_3_tertile=Mid
2.582	185	1	0	0.847926	0.0287487	0.897076	0.80147	NL_3_tertile=Mid
2.587	184	1	0	0.843318	0.0292607	0.893096	0.796315	NL_3_tertile=Mid
2.642	183	1	0	0.83871	0.0297693	0.889101	0.791174	NL_3_tertile=Mid
2.653	182	1	0	0.834101	0.0302749	0.885093	0.786048	NL_3_tertile=Mid
2.992	181	1	0	0.829493	0.0307776	0.881071	0.780935	NL_3_tertile=Mid
3.127	180	1	0	0.824885	0.0312777	0.877035	0.775835	NL_3_tertile=Mid
3.307	179	1	0	0.820276	0.0317755	0.872987	0.770749	NL_3_tertile=Mid
3.573	178	1	0	0.815668	0.0322711	0.868926	0.765675	NL_3_tertile=Mid
3.606	177	1	0	0.81106	0.0327647	0.864853	0.760613	NL_3_tertile=Mid
3.688	176	1	0	0.806452	0.0332564	0.860768	0.755562	NL_3_tertile=Mid
3.948	175	1	0	0.801843	0.0337466	0.856672	0.750524	NL_3_tertile=Mid
4.123	174	1	0	0.797235	0.0342352	0.852565	0.745496	NL_3_tertile=Mid
4.126	173	1	0	0.792627	0.0347226	0.848447	0.740479	NL_3_tertile=Mid
4.137	172	1	0	0.788018	0.0352088	0.844318	0.735473	NL_3_tertile=Mid
4.145	171	1	0	0.78341	0.0356939	0.840179	0.730477	NL_3_tertile=Mid
4.183	170	1	0	0.778802	0.0361782	0.83603	0.725491	NL_3_tertile=Mid
4.214	169	1	0	0.774194	0.0366618	0.831871	0.720515	NL_3_tertile=Mid
4.277	168	1	0	0.769585	0.0371447	0.827703	0.715549	NL_3_tertile=Mid
4.315	167	1	0	0.764977	0.0376271	0.823525	0.710592	NL_3_tertile=Mid
4.411	166	1	0	0.760369	0.0381092	0.819337	0.705644	NL_3_tertile=Mid
4.422	165	1	0	0.75576	0.038591	0.815141	0.700705	NL_3_tertile=Mid
4.594	164	1	0	0.751152	0.0390727	0.810936	0.695776	NL_3_tertile=Mid
4.862	163	1	0	0.746544	0.0395543	0.806722	0.690854	NL_3_tertile=Mid
4.871	162	1	0	0.741935	0.040036	0.8025	0.685942	NL_3_tertile=Mid
5.125	161	1	0	0.737327	0.040518	0.798269	0.681038	NL_3_tertile=Mid
5.284	160	1	0	0.732719	0.0410002	0.79403	0.676142	NL_3_tertile=Mid
5.396	159	1	0	0.728111	0.0414828	0.789783	0.671254	NL_3_tertile=Mid
5.607	158	1	0	0.723502	0.0419658	0.785527	0.666375	NL_3_tertile=Mid
5.84	157	1	0	0.718894	0.0424495	0.781264	0.661503	NL_3_tertile=Mid
6.094	156	1	0	0.714286	0.0429339	0.776993	0.656639	NL_3_tertile=Mid
6.103	155	1	0	0.709677	0.043419	0.772715	0.651782	NL_3_tertile=Mid
6.198	154	1	0	0.705069	0.043905	0.768429	0.646934	NL_3_tertile=Mid
6.24	153	1	0	0.700461	0.044392	0.764136	0.642092	NL_3_tertile=Mid
6.39	152	1	0	0.695853	0.0448801	0.759835	0.637258	NL_3_tertile=Mid
6.623	151	1	0	0.691244	0.0453693	0.755527	0.632431	NL_3_tertile=Mid
6.697	150	1	0	0.686636	0.0458597	0.751212	0.627611	NL_3_tertile=Mid
6.858	149	1	0	0.682028	0.0463515	0.74689	0.622798	NL_3_tertile=Mid
6.938	148	1	0	0.677419	0.0468447	0.742561	0.617993	NL_3_tertile=Mid
6.957	147	1	0	0.672811	0.0473394	0.738225	0.613194	NL_3_tertile=Mid
6.982	146	1	0	0.668203	0.0478357	0.733882	0.608402	NL_3_tertile=Mid
7.318	145	1	0	0.663594	0.0483337	0.729532	0.603616	NL_3_tertile=Mid
7.379	144	1	0	0.658986	0.0488335	0.725176	0.598838	NL_3_tertile=Mid
7.691	143	1	0	0.654378	0.0493352	0.720813	0.594066	NL_3_tertile=Mid
7.775	142	1	0	0.64977	0.0498388	0.716444	0.5893	NL_3_tertile=Mid
7.937	141	1	0	0.645161	0.0503444	0.712068	0.584541	NL_3_tertile=Mid
7.975	140	1	0	0.640553	0.0508522	0.707686	0.579788	NL_3_tertile=Mid
8.301	139	1	0	0.635945	0.0513623	0.703297	0.575042	NL_3_tertile=Mid
8.594	138	1	0	0.631336	0.0518746	0.698902	0.570302	NL_3_tertile=Mid
8.684	137	1	0	0.626728	0.0523894	0.694501	0.565569	NL_3_tertile=Mid
8.819	136	1	0	0.62212	0.0529066	0.690094	0.560841	NL_3_tertile=Mid
8.966	135	1	0	0.617512	0.0534265	0.68568	0.55612	NL_3_tertile=Mid
8.997	134	1	0	0.612903	0.0539491	0.681261	0.551405	NL_3_tertile=Mid
9.114	133	1	0	0.608295	0.0544744	0.676835	0.546695	NL_3_tertile=Mid
9.161	132	1	0	0.603687	0.0550027	0.672403	0.541992	NL_3_tertile=Mid
9.238	131	1	0	0.599078	0.0555339	0.667966	0.537295	NL_3_tertile=Mid
9.333	130	1	0	0.59447	0.0560682	0.663522	0.532604	NL_3_tertile=Mid
9.667	129	1	0	0.589862	0.0566057	0.659072	0.527919	NL_3_tertile=Mid
9.799	128	1	0	0.585253	0.0571465	0.654617	0.52324	NL_3_tertile=Mid
10.059	127	1	0	0.580645	0.0576907	0.650155	0.518566	NL_3_tertile=Mid
10.231	126	1	0	0.576037	0.0582383	0.645688	0.513899	NL_3_tertile=Mid
10.445	125	1	0	0.571429	0.0587896	0.641215	0.509237	NL_3_tertile=Mid
10.617	124	1	0	0.56682	0.0593446	0.636736	0.504581	NL_3_tertile=Mid
10.648	123	1	0	0.562212	0.0599035	0.632252	0.499931	NL_3_tertile=Mid
10.702	122	1	0	0.557604	0.0604663	0.627761	0.495287	NL_3_tertile=Mid
10.719	121	1	0	0.552995	0.0610331	0.623265	0.490648	NL_3_tertile=Mid
11.17	120	1	0	0.548387	0.0616041	0.618764	0.486015	NL_3_tertile=Mid
12.052	119	1	0	0.543779	0.0621794	0.614256	0.481388	NL_3_tertile=Mid
12.172	118	1	0	0.539171	0.0627592	0.609743	0.476766	NL_3_tertile=Mid
12.591	117	1	0	0.534562	0.0633435	0.605224	0.47215	NL_3_tertile=Mid
12.613	116	1	0	0.529954	0.0639324	0.6007	0.46754	NL_3_tertile=Mid
14.031	115	1	0	0.525346	0.0645262	0.59617	0.462935	NL_3_tertile=Mid
14.396	114	0	114	0.525346	0.0645262	0.59617	0.462935	NL_3_tertile=Mid
0.044	217	1	0	0.995392	0.00461895	1	0.986421	NL_3_tertile=High
0.088	216	1	0	0.990783	0.00654736	1	0.97815	NL_3_tertile=High
0.356	215	1	0	0.986175	0.00803755	1	0.970761	NL_3_tertile=High
0.405	214	1	0	0.981567	0.00930273	0.999628	0.963832	NL_3_tertile=High
0.46	213	1	0	0.976959	0.0104253	0.997126	0.957199	NL_3_tertile=High
0.476	212	1	0	0.97235	0.0114473	0.994413	0.950777	NL_3_tertile=High
0.531	211	1	0	0.967742	0.0123939	0.991538	0.944517	NL_3_tertile=High
0.619	210	1	0	0.963134	0.0132813	0.988534	0.938386	NL_3_tertile=High
0.643	209	1	0	0.958525	0.0141208	0.985424	0.932361	NL_3_tertile=High
0.731	208	1	0	0.953917	0.0149206	0.982225	0.926425	NL_3_tertile=High
0.791	207	1	0	0.949309	0.0156867	0.978949	0.920566	NL_3_tertile=High
1.101	206	1	0	0.9447	0.0164242	0.975606	0.914774	NL_3_tertile=High
1.254	205	1	0	0.940092	0.0171367	0.972204	0.909041	NL_3_tertile=High
1.287	204	1	0	0.935484	0.0178273	0.968748	0.903362	NL_3_tertile=High
1.352	203	1	0	0.930876	0.0184987	0.965245	0.89773	NL_3_tertile=High
1.476	202	1	0	0.926267	0.0191528	0.961699	0.892141	NL_3_tertile=High
1.487	201	1	0	0.921659	0.0197915	0.958113	0.886592	NL_3_tertile=High
1.665	200	1	0	0.917051	0.0204164	0.954491	0.881079	NL_3_tertile=High
1.744	199	1	0	0.912442	0.0210288	0.950835	0.8756	NL_3_tertile=High
1.796	198	1	0	0.907834	0.0216298	0.947148	0.870152	NL_3_tertile=High
1.802	197	1	0	0.903226	0.0222204	0.943431	0.864734	NL_3_tertile=High
1.821	196	1	0	0.898618	0.0228015	0.939688	0.859342	NL_3_tertile=High
1.938	195	1	0	0.894009	0.023374	0.935918	0.853977	NL_3_tertile=High
1.979	194	1	0	0.889401	0.0239385	0.932125	0.848635	NL_3_tertile=High
1.99	193	1	0	0.884793	0.0244957	0.928308	0.843317	NL_3_tertile=High
2.166	192	1	0	0.880184	0.0250461	0.92447	0.83802	NL_3_tertile=High
2.179	191	1	0	0.875576	0.0255903	0.920611	0.832744	NL_3_tertile=High
2.237	190	1	0	0.870968	0.0261287	0.916733	0.827487	NL_3_tertile=High
2.261	189	1	0	0.866359	0.0266618	0.912836	0.822249	NL_3_tertile=High
2.439	188	1	0	0.861751	0.02719	0.908921	0.817029	NL_3_tertile=High
2.524	187	1	0	0.857143	0.0277137	0.904989	0.811827	NL_3_tertile=High
2.535	186	1	0	0.852535	0.0282331	0.90104	0.80664	NL_3_tertile=High
2.549	185	1	0	0.847926	0.0287487	0.897076	0.80147	NL_3_tertile=High
2.62	184	1	0	0.843318	0.0292607	0.893096	0.796315	NL_3_tertile=High
3.034	183	1	0	0.83871	0.0297693	0.889101	0.791174	NL_3_tertile=High
3.201	182	1	0	0.834101	0.0302749	0.885093	0.786048	NL_3_tertile=High
3.261	181	1	0	0.829493	0.0307776	0.881071	0.780935	NL_3_tertile=High
3.326	180	1	0	0.824885	0.0312777	0.877035	0.775835	NL_3_tertile=High
3.348	179	1	0	0.820276	0.0317755	0.872987	0.770749	NL_3_tertile=High
3.499	178	1	0	0.815668	0.0322711	0.868926	0.765675	NL_3_tertile=High
3.685	177	1	0	0.81106	0.0327647	0.864853	0.760613	NL_3_tertile=High
3.778	176	1	0	0.806452	0.0332564	0.860768	0.755562	NL_3_tertile=High
3.896	175	1	0	0.801843	0.0337466	0.856672	0.750524	NL_3_tertile=High
3.912	174	1	0	0.797235	0.0342352	0.852565	0.745496	NL_3_tertile=High
3.926	173	1	0	0.792627	0.0347226	0.848447	0.740479	NL_3_tertile=High
3.932	172	1	0	0.788018	0.0352088	0.844318	0.735473	NL_3_tertile=High
4.101	171	1	0	0.78341	0.0356939	0.840179	0.730477	NL_3_tertile=High
4.142	170	1	0	0.778802	0.0361782	0.83603	0.725491	NL_3_tertile=High
4.181	169	1	0	0.774194	0.0366618	0.831871	0.720515	NL_3_tertile=High
4.307	168	1	0	0.769585	0.0371447	0.827703	0.715549	NL_3_tertile=High
4.312	167	1	0	0.764977	0.0376271	0.823525	0.710592	NL_3_tertile=High
4.331	166	1	0	0.760369	0.0381092	0.819337	0.705644	NL_3_tertile=High
4.345	165	1	0	0.75576	0.038591	0.815141	0.700705	NL_3_tertile=High
4.392	164	1	0	0.751152	0.0390727	0.810936	0.695776	NL_3_tertile=High
4.408	163	1	0	0.746544	0.0395543	0.806722	0.690854	NL_3_tertile=High
4.572	162	1	0	0.741935	0.040036	0.8025	0.685942	NL_3_tertile=High
4.627	161	1	0	0.737327	0.040518	0.798269	0.681038	NL_3_tertile=High
4.715	160	1	0	0.732719	0.0410002	0.79403	0.676142	NL_3_tertile=High
4.761	159	1	0	0.728111	0.0414828	0.789783	0.671254	NL_3_tertile=High
4.827	158	1	0	0.723502	0.0419658	0.785527	0.666375	NL_3_tertile=High
5.227	157	1	0	0.718894	0.0424495	0.781264	0.661503	NL_3_tertile=High
5.284	156	1	0	0.714286	0.0429339	0.776993	0.656639	NL_3_tertile=High
5.377	155	1	0	0.709677	0.043419	0.772715	0.651782	NL_3_tertile=High
5.41	154	1	0	0.705069	0.043905	0.768429	0.646934	NL_3_tertile=High
5.421	153	1	0	0.700461	0.044392	0.764136	0.642092	NL_3_tertile=High
5.446	152	1	0	0.695853	0.0448801	0.759835	0.637258	NL_3_tertile=High
5.555	151	1	0	0.691244	0.0453693	0.755527	0.632431	NL_3_tertile=High
5.572	150	1	0	0.686636	0.0458597	0.751212	0.627611	NL_3_tertile=High
5.788	149	1	0	0.682028	0.0463515	0.74689	0.622798	NL_3_tertile=High
5.9	148	1	0	0.677419	0.0468447	0.742561	0.617993	NL_3_tertile=High
5.919	147	1	0	0.672811	0.0473394	0.738225	0.613194	NL_3_tertile=High
5.999	146	2	0	0.663594	0.0483337	0.729532	0.603616	NL_3_tertile=High
6.179	144	1	0	0.658986	0.0488335	0.725176	0.598838	NL_3_tertile=High
6.53	143	1	0	0.654378	0.0493352	0.720813	0.594066	NL_3_tertile=High
6.552	142	1	0	0.64977	0.0498388	0.716444	0.5893	NL_3_tertile=High
6.571	141	1	0	0.645161	0.0503444	0.712068	0.584541	NL_3_tertile=High
6.639	140	1	0	0.640553	0.0508522	0.707686	0.579788	NL_3_tertile=High
6.708	139	1	0	0.635945	0.0513623	0.703297	0.575042	NL_3_tertile=High
6.752	138	1	0	0.631336	0.0518746	0.698902	0.570302	NL_3_tertile=High
6.919	137	1	0	0.626728	0.0523894	0.694501	0.565569	NL_3_tertile=High
6.927	136	1	0	0.62212	0.0529066	0.690094	0.560841	NL_3_tertile=High
7.001	135	1	0	0.617512	0.0534265	0.68568	0.55612	NL_3_tertile=High
7.042	134	1	0	0.612903	0.0539491	0.681261	0.551405	NL_3_tertile=High
7.061	133	1	0	0.608295	0.0544744	0.676835	0.546695	NL_3_tertile=High
7.077	132	1	0	0.603687	0.0550027	0.672403	0.541992	NL_3_tertile=High
7.239	131	1	0	0.599078	0.0555339	0.667966	0.537295	NL_3_tertile=High
7.335	130	1	0	0.59447	0.0560682	0.663522	0.532604	NL_3_tertile=High
7.428	129	1	0	0.589862	0.0566057	0.659072	0.527919	NL_3_tertile=High
7.444	128	1	0	0.585253	0.0571465	0.654617	0.52324	NL_3_tertile=High
7.524	127	1	0	0.580645	0.0576907	0.650155	0.518566	NL_3_tertile=High
7.674	126	1	0	0.576037	0.0582383	0.645688	0.513899	NL_3_tertile=High
7.723	125	1	0	0.571429	0.0587896	0.641215	0.509237	NL_3_tertile=High
7.756	124	1	0	0.56682	0.0593446	0.636736	0.504581	NL_3_tertile=High
7.792	123	1	0	0.562212	0.0599035	0.632252	0.499931	NL_3_tertile=High
7.828	122	1	0	0.557604	0.0604663	0.627761	0.495287	NL_3_tertile=High
8.148	121	1	0	0.552995	0.0610331	0.623265	0.490648	NL_3_tertile=High
8.394	120	1	0	0.548387	0.0616041	0.618764	0.486015	NL_3_tertile=High
8.632	119	1	0	0.543779	0.0621794	0.614256	0.481388	NL_3_tertile=High
8.641	118	1	0	0.539171	0.0627592	0.609743	0.476766	NL_3_tertile=High
8.643	117	1	0	0.534562	0.0633435	0.605224	0.47215	NL_3_tertile=High
8.72	116	1	0	0.529954	0.0639324	0.6007	0.46754	NL_3_tertile=High
8.975	115	1	0	0.525346	0.0645262	0.59617	0.462935	NL_3_tertile=High
9.029	114	1	0	0.520737	0.065125	0.591634	0.458336	NL_3_tertile=High
9.342	113	1	0	0.516129	0.0657288	0.587093	0.453743	NL_3_tertile=High
9.503	112	1	0	0.511521	0.0663379	0.582546	0.449155	NL_3_tertile=High
9.73	111	1	0	0.506912	0.0669523	0.577993	0.444573	NL_3_tertile=High
9.777	110	1	0	0.502304	0.0675723	0.573435	0.439996	NL_3_tertile=High
9.922	109	1	0	0.497696	0.068198	0.568872	0.435425	NL_3_tertile=High
9.93	108	1	0	0.493088	0.0688295	0.564302	0.43086	NL_3_tertile=High
10.144	107	1	0	0.488479	0.069467	0.559727	0.4263	NL_3_tertile=High
10.251	106	1	0	0.483871	0.0701107	0.555147	0.421746	NL_3_tertile=High
10.502	105	1	0	0.479263	0.0707608	0.550561	0.417198	NL_3_tertile=High
10.637	104	1	0	0.474654	0.0714174	0.545969	0.412655	NL_3_tertile=High
10.672	103	1	0	0.470046	0.0720807	0.541372	0.408118	NL_3_tertile=High
11.124	102	1	0	0.465438	0.0727509	0.536769	0.403586	NL_3_tertile=High
11.294	101	1	0	0.460829	0.0734282	0.53216	0.39906	NL_3_tertile=High
11.447	100	1	0	0.456221	0.0741129	0.527546	0.394539	NL_3_tertile=High
11.603	99	1	0	0.451613	0.074805	0.522926	0.390025	NL_3_tertile=High
11.622	98	1	0	0.447005	0.0755049	0.518301	0.385516	NL_3_tertile=High
11.663	97	1	0	0.442396	0.0762127	0.51367	0.381012	NL_3_tertile=High
13.325	96	1	0	0.437788	0.0769287	0.509033	0.376515	NL_3_tertile=High
13.908	95	1	0	0.43318	0.0776531	0.50439	0.372023	NL_3_tertile=High
14.396	94	0	94	0.43318	0.0776531	0.50439	0.372023	NL_3_tertile=High

### Sheet: F_log_cancer
	Cluster	OR	CI_lower	CI_upper	p_value	FDR
NL_11	NL_11	1.0653	1.00818	1.12566	0.0244654	0.0489308
NL_12	NL_12	0.994619	0.953074	1.03798	0.804261	0.804261
NL_2	NL_2	0.929825	0.845638	1.02239	0.132938	0.17725
NL_3	NL_3	1.03174	1.01143	1.05246	0.00206971	0.00827883

### Sheet: M_cox_cancer
	Cluster	HR	CI_lower	CI_upper	p_value	FDR
NL_0.NL_0	NL_0	1.0051	0.811812	1.2444	0.962787	0.962787
NL_1.NL_1	NL_1	1.03044	0.955782	1.11092	0.434584	0.869168
NL_2.NL_2	NL_2	0.944921	0.849216	1.05141	0.298432	0.869168
NL_4.NL_4	NL_4	0.98653	0.870268	1.11832	0.83213	0.962787

### Sheet: M_log_cancer
	Cluster	OR	CI_lower	CI_upper	p_value	FDR
NL_0	NL_0	1.04747	0.754943	1.45333	0.781362	0.781362
NL_1	NL_1	1.02522	0.91177	1.15278	0.67725	0.781362
NL_2	NL_2	0.930067	0.786714	1.09954	0.395944	0.781362
NL_4	NL_4	0.967519	0.794051	1.17888	0.743256	0.781362

### Sheet: F_cox_BC
	Cluster	HR	CI_lower	CI_upper	p_value	FDR
NL_11.NL_11	NL_11	1.06537	1.01944	1.11338	0.0048629	0.0097258
NL_12.NL_12	NL_12	0.996879	0.963539	1.03137	0.857073	0.857073
NL_2.NL_2	NL_2	0.929577	0.866998	0.996674	0.0400089	0.0533453
NL_3.NL_3	NL_3	1.02294	1.00907	1.037	0.00113127	0.00452507

### Sheet: F_log_BC
	Cluster	OR	CI_lower	CI_upper	p_value	FDR
NL_11	NL_11	1.10116	1.03435	1.17228	0.00254883	0.00509766
NL_12	NL_12	0.991282	0.946403	1.03829	0.711043	0.711043
NL_2	NL_2	0.91903	0.827471	1.02072	0.114798	0.153064
NL_3	NL_3	1.03541	1.01294	1.05838	0.00188384	0.00509766

### Sheet: M_CRP
term	estimate	std.error	statistic	p.value	conf.low	conf.high	sign	stars
Age	-0.00422402	0.00217574	-1.94142	0.053445	-0.00851124	6.32e-05	FALSE
NC	-5.99e-05	0.00013002	-0.460605	0.645523	-0.000316089	0.000196313	FALSE
VI	-0.00414912	0.00517363	-0.801975	0.423406	-0.0143436	0.00604535	FALSE
LI	0.00591897	0.00201975	2.93055	0.00372924	0.00193912	0.00989883	TRUE	**
LD	0.00311844	0.0017714	1.76044	0.0796799	-0.000372046	0.00660892	TRUE
NL_0	0.0103884	0.0205264	0.506101	0.613277	-0.0300582	0.050835	TRUE
NL_1	-0.0150004	0.0108224	-1.38605	0.167093	-0.0363257	0.00632489	FALSE
NL_2	0.016521	0.011637	1.41969	0.157069	-0.00640941	0.0394513	TRUE
NL_3	0.00716972	0.018163	0.394744	0.693403	-0.0286199	0.0429593	TRUE
NL_4	-0.00294503	0.0104901	-0.280745	0.779162	-0.0236154	0.0177253	FALSE

### Sheet: F_CRP
term	estimate	std.error	statistic	p.value	conf.low	conf.high	sign	stars
Age	-0.0053047	0.00215037	-2.46688	0.014312	-0.00954019	-0.00106921	FALSE	*
NC	-0.000117886	0.000105809	-1.11414	0.266305	-0.000326294	9.05e-05	FALSE
VI	0.0179083	0.00521125	3.43647	0.000691752	0.00764393	0.0281727	TRUE	**
LI	0.00153338	0.00178613	0.858492	0.391457	-0.00198468	0.00505144	TRUE
LD	-0.00978226	0.00252102	-3.88027	0.000134035	-0.0147478	-0.00481671	FALSE	**
NL_11	-0.0200039	0.00873809	-2.28927	0.0229115	-0.0372149	-0.00279283	FALSE	*
NL_12	0.00683696	0.00989173	0.691179	0.490104	-0.0126463	0.0263202	TRUE
NL_2	-0.0145151	0.011335	-1.28055	0.201557	-0.0368411	0.00781096	FALSE
NL_3	0.0221146	0.00454664	4.86395	2.06e-06	0.0131593	0.0310699	TRUE	**
