## Supplementary Table 5 for "Sex-specific non-linear DNA methylation trajectories across aging predict cancer risk and systemic inflammation"

### Sheet: F_deswan_motif_enrich
	Motif	Sequence	pval	logpval	qval	percent	logqval
1	Foxa3(Forkhead)	BSNTGTTTACWYWGN	0.01	-6.606	0.0425	3.23	1.37151
2	BORIS(Zf)	CNNBRGCGCCCCCTGSTGGC	0.01	-6.76	0.0392	5.37	1.4066
3	FOXM1(Forkhead)	TRTTTACTTW	0.001	-7.506	0.0202	8.95	1.69443
4	Tlx?(NR)	CTGGCAGSCTGCCA	0.001	-8.014	0.0132	7.16	1.8791
5	Foxa2(Forkhead)	CYTGTTTACWYW	0.001	-8.609	0.008	7.64	2.09637
6	Bcl6(Zf)	NNNCTTTCCAGGAAA	0.0001	-9.328	0.0049	16.17	2.30892
7	ZKSCAN1(Zf)	GCACAYAGTAGGKCY	0.0001	-9.239	0.0049	1.1	2.30892
8	STAT1(Stat)	NATTTCCNGGAAAT	0.0001	-9.891	0.0032	4.06	2.49349
9	ZNF416(Zf)	WDNCTGGGCA	1e-06	-14.37	0.0001	22.78	3.95861
10	NF1-halfsite(CTF)	YTGCCAAG	1e-06	-13.96	0.0001	26.36	3.95861
11	Stat3(Stat)	CTTCCGGGAA	1e-05	-13.77	0.0001	8.4	3.95861
12	NF1(CTF)	CYTGGCABNSTGCCAR	1e-16	-38.13	0	10.67	5
13	REST-NRSF(Zf)	GGMGCTGTCCATGGTGCTGA	1e-14	-33.21	0	1.58	5
14	CTCF(Zf)	AYAGTGCCMYCTRGTGGCCA	1e-06	-15.04	0	4.34	5

### Sheet: M_deswan_motif_enrich
	Motif	Sequence	pval	logpval	qval	percent	logqval
1	HOXA1(Homeobox)	TGATKGATGR	0.01	-6.43	0.0418	2.61	1.37872
2	TEAD3(TEA)	TRCATTCCAG	0.001	-6.941	0.0266	12.38	1.57496
3	HOXA2(Homeobox)	GYCATCMATCAT	0.001	-7.088	0.0245	1.28	1.61066
4	AR-halfsite(NR)	CCAGGAACAG	0.001	-8.073	0.0137	43.27	1.86296
5	Hoxc9(Homeobox)	GGCCATAAATCA	0.001	-8.063	0.0137	4.83	1.86296
6	Gata2(Zf)	BBCTTATCTS	0.001	-8.011	0.0137	6.51	1.86296
7	Gata6(Zf)	YCTTATCTBN	0.001	-7.876	0.0137	8.44	1.86296
8	ZNF322(Zf)	GAGCCTGGTACTGWGCCTGR	0.001	-7.818	0.0137	5.43	1.86296
9	HIC1(Zf)	TGCCAGCB	0.001	-8.497	0.0112	30.83	1.95039
10	ZNF416(Zf)	WDNCTGGGCA	0.001	-8.445	0.0112	20.62	1.95039
11	Gata1(Zf)	SAGATAAGRV	0.0001	-9.894	0.0032	6.22	2.49349
12	BORIS(Zf)	CNNBRGCGCCCCCTGSTGGC	1e-05	-11.57	0.0007	5.53	3.14874
13	Tlx?(NR)	CTGGCAGSCTGCCA	1e-05	-12.23	0.0004	7.3	3.38722
14	NF1(CTF)	CYTGGCABNSTGCCAR	1e-21	-48.91	0	10.36	5
15	REST-NRSF(Zf)	GGMGCTGTCCATGGTGCTGA	1e-15	-35.54	0	1.33	5
16	CTCF(Zf)	AYAGTGCCMYCTRGTGGCCA	1e-09	-21.03	0	4.34	5
17	NF1-halfsite(CTF)	YTGCCAAG	1e-08	-19.67	0	26.44	5

### Sheet: MF_deswan_motif_enrich
	Motif	Sequence	pval	logpval	qval	percent	logqval
1	Nkx6.1(Homeobox)	GKTAATGR	0.001	-6.933	0.0477	24.28	1.32139
2	Bcl6(Zf)	NNNCTTTCCAGGAAA	0.01	-6.84	0.0477	17.1	1.32139
3	BORIS(Zf)	CNNBRGCGCCCCCTGSTGGC	0.001	-8.721	0.009	6.34	2.04528
4	Stat3(Stat)	CTTCCGGGAA	0.0001	-9.3	0.0057	8.83	2.24336
5	Isl1(Homeobox)	CTAATKGV	0.0001	-10.57	0.0019	21.1	2.71897
6	NF1-halfsite(CTF)	YTGCCAAG	1e-05	-12.89	0.0002	28.28	3.67778
7	ZNF416(Zf)	WDNCTGGGCA	1e-06	-14.8	0.0001	25.1	3.95861
8	CTCF(Zf)	AYAGTGCCMYCTRGTGGCCA	1e-06	-14.3	0.0001	5.24	3.95861
9	REST-NRSF(Zf)	GGMGCTGTCCATGGTGCTGA	1e-12	-29.1	0	2.21	5
10	NF1(CTF)	CYTGGCABNSTGCCAR	1e-10	-25.01	0	11.45	5
